# Circular Smad1-Encoded Polypeptide Regulates Myogenesis

**DOI:** 10.64898/2026.02.26.708385

**Authors:** Tanvi Sinha, Swarnava Dutta, Punit Prasad, Amaresh C. Panda

## Abstract

The majority of RNAs transcribed from the genome are non-coding RNAs (ncRNAs) that are involved in regulating the expression of protein-coding genes. However, a growing body of research highlights several novel microproteins encoded by unconventional ncRNAs such as long non-coding RNAs and circular RNAs (circRNAs) as important regulators of disease and development. Although several circRNAs have recently been reported to translate into functional peptides in diverse tissues, their roles in skeletal muscle remain largely unexplored. In this study, polyribosome-associated RNA sequencing and publicly available translatable circRNAs from the riboCIRC database were curated to discover potential protein-coding circRNAs in mouse C2C12 skeletal muscle cells. We validated a few circRNAs with high potential of translating into proteins in mouse C2C12 cells, including circular *Smad1* (*circSmad1*) that encodes a 194 amino acid peptide called circSmad1-194aa. Interestingly, silencing of *circSmad1* in C2C12 cells resulted in loss of myotube fusion and maturation. CircSmad1-194aa was found to contain the DNA-binding SMAD1-MH1 domain that localized into the nucleus during myogenesis. Moreover, CircSmad1-194aa associates with the BMP-responsive element (BRE) in the *Id1* promoter that is known to inhibit *Myod1*-driven myoblast differentiation. We propose that circSmad1-194aa promotes myogenesis by masking *Id1*-BRE from SMAD complex interaction, leading to suppression of ID1 expression and upregulation of MYOD1. Together, our findings identify circSmad1-194aa as a novel regulator of skeletal muscle differentiation and highlight the potential for the discovery of other functional circRNA-derived peptides in muscle pathophysiology.

**HIGHLIGHTS:**

- RNA-seq discovers hundreds of polysome-associated circRNAs in mouse C2C12 myoblasts
- Protein-coding circRNAs exhibit myogenesis-specific expression
- *CircSmad1* is abundant, methylated, and translated into a 194aa polypeptide
- *CircSmad1*-encoded polypeptide promotes myogenesis

**GRAPHICAL ABSTRACT:** 
