## Supplementary Table S3 for "Circular Smad1-Encoded Polypeptide Regulates Myogenesis"

### Sheet: Table S4
Supplementary Table S4: Oligo sequences used in the study
Oligo Name	Sequence	Remarks
mmu-18S rRNA-F	GTAACCCGTTGAACCCCATT
mmu-18S rRNA-R	CCATCCAATCGGTAGTAGCG
mmu-Gapdh-F	AACTTTGGCATTGTGGAAGG
mmu-Gapdh-R	GGATGCAGGGATGATGTTCT
mmu-Actb-F	TGTTACCAACTGGGACGACA
mmu-Actb-R	GGGGTGTTGAAGGTCTCAAA
mmu-H19-F	GCAGGTAGAGCGAGTAGCTG
mmu-H19-R	AGACCTGGCCTAGTCTCCAG
mmu-Malat1-F	GTATGTAGGCCTTTGCGGGT
mmu-Malat1-R	GGTTGTGCTGGCTCTACCAT
mmu-cMyc-F	TCGCTGCTGTCCTCCGAGTCC
mmu-cMyc-R	GGTTTGCCTCTTCTCCACAGAC
mmu-Id1-F	TGCTCTACGACATGAACGGC
mmu-Id1-R	GGTGGTCCCGACTTCAGACT
mmu-Id1_BRE-F	GAGAATGCTCCAGCCCAGTT
mmu-Id1_BRE-R	GTGTCAGCGTCTGAACAAGC
mmu-Myod1-F	CTTCTACGCACCTGGACCG
mmu-Myod1-R	ACTGTAGTAGGCGGTGTCGT
mmu-Myog-F	CTTGCTCAGCTCCCTCAACC
mmu-Myog-R	GTTGGGACCGAACTCCAGTG
mmu-Myhc-IIb-F	ACCTGGCCAAGTTCCGTAAG
mmu-Myhc-IIb-R	TCTCCTGTCACCTCTCAACAGA
mmu-Mef2c-F	TGATCAGCAGGCAAAGATTG
mmu-Mef2c-R	ATCAGACCGCCTGTGTTACC
mmu-circZfp609-F	AGGAAGGGGAGAATGAGTGC
mmu-circZfp609-R	CCCCCAGCTTTCCTATTTTC
mmu-Smad1-F	GCCTCTGGAATGCTGTGAGT
mmu-Smad1-R	AGAAGGCTGTGCTGAGGATT
mmu-circSmad1-F	GCCTCTGGAATGCTGTGAGT
mmu-circSmad1-R	GTCTGCGGTTTGGAAAGGTA
mmu-circH6pd-F	CTTGGATGGCCTCTGGAAC
mmu-circH6pd-R	TGAGTTCCTGCGCCTGTAG
mmu-circCdk8-F	GGGGAATGGTGAAGTCACTG
mmu-circCdk8-R	CTGCATGCCGACATAGAAAT
mmu-circCdyl-F	TCCACTAGTGCCTCAGGTTTC
mmu-circCdyl-R	TTTCCACCGCACCAGATATT
mmu-circAsph-F	GGCGATGGAGACTTTGATGT
mmu-circAsph-R	GCAATGCAATGACCATGAAC
hsa-18S_rRNA-F	AAACGGCTACCACATCCAAG
has-18S_rRNA-R	CCTCCAATGGATCCTCGTTA
hsa-GAPDH-F	CCATGGGGAAGGTGAAGGTC
hsa-GAPDH-R	TGGAATTTGCCATGGGTGGA
hsa-MYOG-F	GGGGAAAACTACCTGCCTGT
hsa-MYOG-F	GGCCTCATTCACCTTCTTGA
hsa-circSMAD1-F	GGTCTGCATCAATCCCTACC
hsa-circSMAD1-R	GGACAGCAGAAGAGATTTGTTT
hsa-circZNF609-F	AAGTGCAGGGGTGGATACAG
hsa-circZNF609-R	TTCTCAGACCTGCCACATTG
Id1_BRE-probe-3'BtnTEG	TTTGCCGTCTCCATGGCGACCGCCCGCGCGGCGCCAGCCT-[BtnTEG]	[BtnTEG] represents 3' BiotinTEG modification
Id1_BRE-probe_R	AGGCTGGCGCCGCGCGGGCGGTCGCCATGGAGACGGCAAA
Control-probe-3'BtnTEG	TGCGTAACGAACGACGAATCGTCGCAGATC-[BtnTEG]	[BtnTEG] represents 3' BiotinTEG modification
Control-probe-R	GATCTGCGACGATTCGTCGTTCGTTACGCA
circSmad1-Gapmer	A*G*T*T*A*G*C*G*C*C*C*G*G*G*C*T*C*T	* represents Phosphorothioate linkages; underlined bases are locked nucleic acids (LNA)
Control-Gapmer	G*T*G*A*C*A*C*G*T*T*C*G*G*A*G*A	* represents Phosphorothioate linkages; underlined bases are locked nucleic acids (LNA)
