## Supplementary Table S5 for "Circular Smad1-Encoded Polypeptide Regulates Myogenesis"

### Sheet: CIRCpedia v3 info
Common name	Species	gene ID	CIRCpedia v3 ID	Splice seq	Size (nt)	BSJ seq (30nt)	ORF seq	ORF size	Link
Human	Homo sapiens	chr4:145514437-145515013 (+)	CIRCHSA_SMAD1_1	GTGCTGACTGGGTTACTTTTTTAAACACTAGGAATGGTAATTTCTACTCTTCTGGACTTCAAACTAAGAAGTTAAAGAGACTTCTCTGTAAATAAACAAATCTCTTCTGCTGTCCTTTTGCATTTGGAGACAGCTTTATTTCACCATATCCAAGGAGTATAACTAGTGCTGTCATTATGAATGTGACAAGTTTATTTTCCTTTACAAGTCCAGCTGTGAAGAGACTTCTTGGGTGGAAACAGGGCGATGAAGAAGAAAAATGGGCAGAGAAAGCTGTTGATGCTTTGGTGAAAAAACTGAAGAAAAAGAAAGGTGCCATGGAGGAACTGGAAAAGGCCTTGAGCTGCCCAGGGCAACCGAGTAACTGTGTCACCATTCCCCGCTCTCTGGATGGCAGGC…	576	GAGTAGAAAGCCCTGGTGCTGACTGGGTTA	MNVTSLFSFTSPAVKRLLGWKQGDEEEKWAEKAVDALVKKLKKKKGAMEELEKALSCPGQPSNCVTIPRSLDGRLQVSHRKGLPHVIYCRVWRWPDLQSHHELKPLECCEFPFGSKQKEVCINPYHYKRVESPGADWVTFLNTRNGNFYSSGLQTKKLKRLLCK	164	https://bits.fudan.edu.cn/circpediav3/circrna/CIRCHSA_SMAD1_1
Orangutan	Pongo abelii	4:144293218-144293794 (+)	CIRCPON_SMAD1_1	GTGCTGACTGGGTTACTTTTTTAAACACTAGGAATGGTAGTTTCTACTTTTCTGTACTTCAAACTAAGAAGTTAAAGAGACTTCTCTGTAAATAAACAAATTTCTTCTGCTGTCCTTTTGCATTTGGAGACGGCTTTATTTCACCATATCCAAGGAGTATAACTAGTGCTGTCATTATGAATGTGACAAGTTTATTTTCCTTTACGAGTCCAGCTGTGAAGAGACTTCTTGGGTGGAAACAGGGCGAtgaagaagaaaaatgggcagagaaagctgttgatgctttggtgaaaaaactgaagaaaaagaaagGTGCCATGGAGGAACTGGAAAAGGCCTTGAGCTGTCCAGGGCAACCGAGTAACTGTGTCACCATTCCCCGCTCTCTGGATGGCAGGC…	576	GAGTAGAAAGCCCTGGTGCTGACTGGGTTA	MNVTSLFSFTSPAVKRLLGWKQGDEEEKWAEKAVDALVKKLKKKKGAMEELEKALSCPGQPSNCVTIPRSLDGRLQVSHRKGLPHVIYCRVWRWPDLQSHHELKPLECCEFPFGSKQKEVCINPYHYKRVESPGADWVTFLNTRNGSFYFSVLQTKKLKRLLCK	164	https://bits.fudan.edu.cn/circpediav3/circrna/CIRCPON_SMAD1_1
Rhesus	Macaca mulatta	5:143132857-143133435 (+)	CIRCMCC_SMAD1_1	GTGCTGACTGGGTTACTTTTTTAAACACTAGGAATGGTAATTTCTACTTTTCTGGACTTCAAACTAAGAAATTAAAGAGACTTCTCTGTAAATAAACAGATCTCTTCTGCTGTCCTTTTGCGTTTGAAGACGCCTTTATTTCACCGTATCCAAGGACTATATAACTAGTGCTGTCATTATGAATGTGACAAGTTTATTTTCCTTTACAAGTCCAGCTGTGAAAAGACTTCTTGGGTGGAAACAGGGCGAtgaagaagaaaaatgggcagagaaagctgttgatgctttggtgaaaaaactgaagaaaaagaaagGTGCCATGGAGGAACTGGAGAAGGCTTTGAGCTGCCCAGGGCAACCAAGTAACTGTGTCACCATTCCCCGCTCTTTGGATGGCAG…	578	GAGTAGAAAGCCCTGGTGCTGACTGGGTTA	MNVTSLFSFTSPAVKRLLGWKQGDEEEKWAEKAVDALVKKLKKKKGAMEELEKALSCPGQPSNCVTIPRSLDGRLQVSHRKGLPHVIYCRVWRWPDLQSHHELKPLECCEFPFGSKQKEVCINPYHYKRVESPGADWVTFLNTRNGNFYFSGLQTKKLKRLLCK	164	https://bits.fudan.edu.cn/circpediav3/circrna/CIRCMCC_SMAD1_1
Cynomolgus	Macaca fascicularis	5:142281075-142281653 (+)	CIRCMCF_SMAD1_1	GTGCTGACTGGGTTACTTTTTTAAACACTAGGAATGGTAATTTCTACTTTTCTGGACTTCAAACTAAGAAATTAAAGAGACTTCTCTGTAAATAAACAGATCTCTTCTGCTGTCCTTTTGCGTTTGAAGACGCCTTTATTTCACCGTATCCAAGGACTGTATAACTAGTGCTGTCATTATGAATGTGACAAGTTTATTTTCCTTTACAAGTCCAGCTGTGAAAAGACTTCTTGGGTGGAAACAGGGCGAtgaagaagaaaaatgggcagagaaagctgttgatgctttggtgaaaaaactgaagaaaaagaaagGTGCCATGGAGGAACTGGAGAAGGCTTTGAGCTGCCCAGGGCAACCAAGTAACTGTGTCACCATTCCCCGCTCTTTGGATGGCAG…	578	GAGTAGAAAGCCCTGGTGCTGACTGGGTTA	MNVTSLFSFTSPAVKRLLGWKQGDEEEKWAEKAVDALVKKLKKKKGAMEELEKALSCPGQPSNCVTIPRSLDGRLQVSHRKGLPHVIYCRVWRWPDLQSHHELKPLECCEFPFGSKQKEVCINPYHYKRVESPGADWVTFLNTRNGNFYFSGLQTKKLKRLLCK	164	https://bits.fudan.edu.cn/circpediav3/circrna/CIRCMCF_SMAD1_1
Olive baboon	Papio Anubis	3:43784203-43784781 (-)	CIRCPANU_SMAD1_2	GTGCTGACTGGGTTACTTTTTTAAACACTAGGAATGGTAATTTCTACTTTTCTGGACTTCAAACTAAGAAATTAAAGAGACTTCTCTGTAAATAAACAGATCTCTTCTGCTGTCCTTTTGCGTTTGAAGACGCCTTTATTTCACCGTATCCAAGGACTATATAACTAGTGCTGTCATTATGAATGTGACAAGTTTATTTTCCTTTACAAGTCCAGCTGTGAAAAGACTTCTTGGGTGGAAACAGGGCGAtgaagaagaaaaatgggcagagaaagctgttgatgctttggtgaaaaaactgaagaaaaagaaagGTGCCATGGAGGAACTGGAGAAGGCCTTGAGCTGCCCAGGGCAACCAAGTAACTGTGTCACCATTCCCCGCTCTTTGGATGGCAG…	578	GAGTAGAAAGCCCTGGTGCTGACTGGGTTA	MNVTSLFSFTSPAVKRLLGWKQGDEEEKWAEKAVDALVKKLKKKKGAMEELEKALSCPGQPSNCVTIPRSLDGRLQVSHRKGLPHVIYCRVWRWPDLQSHHELKPLECCEFPFGSKQKEVCINPYHYKRVESPGADWVTFLNTRNGNFYFSGLQTKKLKRLLCK	164	https://bits.fudan.edu.cn/circpediav3/circrna/CIRCPANU_SMAD1_2
Sooty mangabey	Cercocebus atys	KQ012575.1:9336800-9337378 (-)	CIRCCATY_SMAD1_1	GTGCTGACTGGGTTACTTTTTTAAACACTAGGAATGGTAATTTCTACTTTTCTGGACTTCAAACTAAGAAATTAAAGAGACTTCTCTGTAAATAAACAGATCTCTTCTGCTGTCCTTTTGCGTTTGAAGACGCCTTTATTTCACCGTATCCAAGGACTATATAACTAGTGCTGTCATTATGAATGTGACAAGTTTATTTTCCTTTACAAGTCCAGCTGTGAAAAGACTTCTTGGGTGGAAACAGGGCGAtgaagaagaaaaatgggcagagaaagctgttgatgctttggtgaaaaaactgaagaaaaagaaagGTGCCATGGAGGAACTGGAGAAGGCCTTGAGCTGCCCAGGGCAACCAAGTAACTGTGTCACCATTCCCCGCTCTTTGGATGGCAG…	578	GAGTAGAAAGCCCTGGTGCTGACTGGGTTA	MNVTSLFSFTSPAVKRLLGWKQGDEEEKWAEKAVDALVKKLKKKKGAMEELEKALSCPGQPSNCVTIPRSLDGRLQVSHRKGLPHVIYCRVWRWPDLQSHHELKPLECCEFPFGSKQKEVCINPYHYKRVESPGADWVTFLNTRNGNFYFSGLQTKKLKRLLCK	164	https://bits.fudan.edu.cn/circpediav3/circrna/CIRCCATY_SMAD1_1
Marmoset	Callithrix jacchus	3:47544436-47545011 (-)	CIRCCJC_SMAD1_1	GTGCTGACTTTGGGTTACTTTTTGAAACACTAGGAATGGTAATTTCTACTTTTCTGGACTTCAGACTCAGAAGTTAAAGAGAGTCCTCTGTAACAAATCTCTTCTGCTGTCCTTTTGCATTTGGAGACTCCTTTATTTCACCATATCCAAGGAGTAGATAACGAGTGCTGTCATTATGAATGTGACAAGTTTATTTTCCTTTACAAGTCCAGCTGTGAAGAGACTTCTTGGGTGGAAACAGGGCGAtgaagaagaaaaatgggcagagaaagctgttgatgctttggtgaaaaaactgaagaaaaagaaagGTGCCATGGAAGAACTGGAAAAGGCCTTGAGCTGCCCAGGGCAACCGAGTAACTGTGTCACCATTCCCCGCTCTCTGGATGGCAGGCT…	575	GAGTAGAGAGCCCTGGTGCTGACTTTGGGT	MNVTSLFSFTSPAVKRLLGWKQGDEEEKWAEKAVDALVKKLKKKKGAMEELEKALSCPGQPSNCVTIPRSLDGRLQVSHRKGLPHVIYCRVWRWPDLQSHHELKPLECCEFPFGSKQKEVCINPYHYKRVESPGADFGLLFETLGMVISTFLDFRLRS	158	https://bits.fudan.edu.cn/circpediav3/circrna/CIRCCJC_SMAD1_1
Rabbit	Oryctolagus cuniculus	15:19143281-19143862 (-)	CIRCOCU_SMAD1_3	GTGCTGGCCTTGGGTTGCTTTCCGGAACACTAGGAATGGTCATTTCTGTTTTTCGGGACTTGAGGCTACGACGCTGAAGAGAAGCCTATGTAAATAAGCTGACATCACTGCTGCCGTCCCTTCTGTTGGGAGACTCCCTGCTTCCCCGCGCCCCGAGGAGTGGACGACCCGTGTGGTCACTATGAACGTGACCAGTTTGTTCTCCTTCACGAGTCCCGCCGTGAAGAGACTTCTCGGGTGGAAACAGGGCGACGAGGAAGAAAAATGGGCAGAGAAAGCTGTGGATGCCCTGGTGAAAAAACTGAAGAAGAAGAAGGGCGCCATGGAGGAGCTGGAGAAGGCCTTGAGCTGCCCGGGACAGCCGAGTAGCTGTGTCACCATCCCCCGCTCCCTGGACGG…	581	GAGTGGAGAGCCCTGGTGCTGGCCTTGGGT	MNVTSLFSFTSPAVKRLLGWKQGDEEEKWAEKAVDALVKKLKKKKGAMEELEKALSCPGQPSSCVTIPRSLDGRLQVSHRKGLPHVIYCRVWRWPDLQSHHELKPLECCEFPFGSKQKEVCINPYHYKRVESPGAGLGLLSGTLGMVISVFRDLRLRR	158	https://bits.fudan.edu.cn/circpediav3/circrna/CIRCOCU_SMAD1_3
Mouse	Mus musculus	chr8:79371783-79372364 (-)	CIRCMMU_Smad1_5	GCGCTAACTGGGATCCTCGCTGGAACAGGAGGGACAGTATTTTCTACCTTTCCAAACCGCAGACCAAGAAGCTAAGGAGAATCTATGTAAATATACTGAAATCTCTGTTGGCTCTGCGCCCAACACCCCGGAGCTGGCACCTCACCCTGTCTGAGGAGCGTGTAGAACTAGACCAGCCGCTATGAATGTGACCAGCTTGTTTTCATTCACAAGTCCAGCTGTGAAGAGACTCCTTGGGTGGAAACAGGGCGATGAAGAAGAGAAATGGGCAGAGAAAGCTGTGGACGCTTTGGTGAAGAAACTGAAGAAGAAGAAAGGGGCCATGGAAGAGCTGGAGAAGGCCCTGAGCTGCCCTGGACAGCCGAGTAACTGCGTCACCATTCCTCGCTCCCTGGATGG…	581	GAGTGGAGAGCCCGGGCGCTAACTGGGATC	MNVTSLFSFTSPAVKRLLGWKQGDEEEKWAEKAVDALVKKLKKKKGAMEELEKALSCPGQPSNCVTIPRSLDGRLQVSHRKGLPHVIYCRVWRWPDLQSHHELKPLECCEFPFGSKQKEVCINPYHYKRVESPGANWDPRWNRRDSIFYLSKPQTKKLRRIYVNILKSLLALRPTPRSWHLTLSEERVELDQPL	194	https://bits.fudan.edu.cn/circpediav3/circrna/CIRCMMU_Smad1_5
Rat	Rattus norvegicus	19:28539519-28540096 (+)	CIRCRNO_Smad1_1	GTGCTAACTGGGTCTTCCCTGAAGCAGAAGGAACAGTATTTCCTACCTTTCCGAACCGAAGACCAAGAAGCTAGAGAATCTATGTAAATAAACTGAAATCTCTGTTGGCTTTGCACCCCCAGCCCGGAGCCGTCACTTTTCCTGGTCTGAGGAGCGTGTAGACCTCGGCCAGCCGCTATGAATGTGACCAGCTTGTTTTCATTCACAAGCCCAGCTGTGAAGAGACTCCTTGGGTGGAAACAGGGCGACGAAGAAGAGAAATGGGCGGAGAAGGCTGTGGACGCTTTGGTGAAGAAACTGAAGAAGAAGAAAGGGGCCATGGAAGAGCTGGAGAAGGCCCTGAGCTGCCCCGGGCAGCCGAGTAACTGTGTCACCATTCCTCGCTCCCTGGATGGCAGG…	577	GAGTGGAGAGCCCCGGTGCTAACTGGGTCT	MNVTSLFSFTSPAVKRLLGWKQGDEEEKWAEKAVDALVKKLKKKKGAMEELEKALSCPGQPSNCVTIPRSLDGRLQVSHRKGLPHVIYCRVWRWPDLQSHHELKPLECCEFPFGSKQKEVCINPYHYKRVESPGANWVFPEAEGTVFPTFPNRRPRS	157	https://bits.fudan.edu.cn/circpediav3/circrna/CIRCRNO_Smad1_1
Pig	Sus scrofa	8:82957078-82957656 (-)	CIRCSSC_SMAD1_7	GTGCTGACGCCGTGTCACTTTTGGAAACCCTAGGAATGGTCATTACCACTCTTCAGACCCTCACCGCAAAGAAGCTGAGGCGACTCCTATGTAAATAAAGTGAAACCTCCTCGGCTGCCTTCTCGCACGTGGGGACACCTTTGTTTCTCCGTCCACGAGGGGTGTACCCGGTGCCGTCATGAATGTGACAAGTTTGTTTTCCTTCACGAGTCCAGCTGTCAAGAGACTTCTGGGGTGGAAACAGGGCGATGAAGAAGAAAAATGGGCAGAGAAGGCTGTTGACGCTCTGGTGAAAAAACTGAAGAAAAAGAAAGGTGCCATGGAGGAGCTGGAAAAGGCCTTGAGCTGCCCGGGGCAGCCCAGTAACTGCGTCACCATTCCCCGCTCCCTGGACGGCAG…	578	GAGTGGAGAGTCCCGGTGCTGACGCCGTGT	MNVTSLFSFTSPAVKRLLGWKQGDEEEKWAEKAVDALVKKLKKKKGAMEELEKALSCPGQPSNCVTIPRSLDGRLQVSHRKGLPHVIYCRVWRWPDLQSHHELKPLECCEFPFGSKQKEVCINPYHYKRVESPGADAVSLLETLGMVITTLQTLTAKKLRRLLCK	165	https://bits.fudan.edu.cn/circpediav3/circrna/CIRCSSC_SMAD1_7
Dog	Canis lupus familiaris	15:44794211-44794794 (+)	CIRCCFA_SMAD1_1	GTGCTGGCTTTGGATTATTTTTTAAAACACCAGGAATGGTGATTTCTGCCTTTCGGAACCTCAAAACCGAGCAGCTAAAGAGAATCCTATGTAAATAAAGTGAAATCTCTTCCCTTGTCCTTTTGCATTTGGAGACTTCTTTATTTTGCCCTACCCAAGGAGACTATAACTAGTGCAGTCATTATGAATGTGACAAGTTTATTTTCCTTCACAAGTCCTGCTGTGAAGAGACTCCTTGGGTGGAAACAGGGTGAtgaagaagaaaaatgggcagagaaagctgttgatgctttggtgaaaaaactgaagaaaaagaagGGTGCCATGGAGGAACTGGAAAAAGCCTTGAGCTGCCCAGGGCAACCAAGTAACTGTGTCACCATTCCCCGCTCCCTGGAT…	583	GCGTAGAAAGCCCTGGTGCTGGCTTTGGAT	MNVTSLFSFTSPAVKRLLGWKQGDEEEKWAEKAVDALVKKLKKKKGAMEELEKALSCPGQPSNCVTIPRSLDGRLQVSHRKGLPHVIYCRVWRWPDLQSHHELKPLECCEFPFGSKQKEVCINPYHYKRVESPGAGFGLFFKTPGMVISAFRNLKTEQLKRILCK	165	https://bits.fudan.edu.cn/circpediav3/circrna/CIRCCFA_SMAD1_1
Cat	Felis catus	B1:83745742-83746325 (-)	CIRCFCA_SMAD1_1	GTGCTGACTTTGGATTACTTTTTAAAGCACTAGGCATGGTAATTTCTACTTTTTGGGACCTCAAAACCAAGAAGCTACAGAGAATCCTATGTCAATAAAGTGAAATCTCTTCCGTTGTGCTTTTGCATTTGGAGACTCCTGTATTTTCCCGTACACAAGGAGTGTAGAACTAGTGTGGTCATTATGAACGTGACAAGTTTATTTTCCTTCACAAGTCCAGCTGTGAAGAGACTTCTTGGGTGGAAACAGGGTGAtgaagaagaaaaatgggcagagaaagctgttgatgctttggtgaaaaaactgaagaaaaagaaagGTGCCATGGAGGAACTGGAAAAGGCCTTGAGCTGCCCAGGGCAGCCAAGTAACTGTGTCACCATCCCCCGCTCTCTGGAC…	583	GAGTAGAAAGTCCTGGTGCTGACTTTGGAT	MNVTSLFSFTSPAVKRLLGWKQGDEEEKWAEKAVDALVKKLKKKKGAMEELEKALSCPGQPSNCVTIPRSLDGRLQVSHRKGLPHVIYCRVWRWPDLQSHHELKPLECCEFPFGSKQKEVCINPYHYKRVESPGADFGLLFKALGMVISTFWDLKTKKLQRILCQ	165	https://bits.fudan.edu.cn/circpediav3/circrna/CIRCFCA_SMAD1_1
