## Supplementary Table S6 for "Circular Smad1-Encoded Polypeptide Regulates Myogenesis"

### Sheet: m6A2Circ_053715
m6A2CircID	Organism	Position	CancerNormal	Tissue	Tools	ConfidenceLevel	OtherDatabaseID	HostGene	Strand	gene_id	transcript_id	gene_biotype
m6A2Circ_053715	Mus musculus	chr8:79371783-79372364	OnlyNormal	Stem Cells,Brain,Pancreas,Heart,Lung,Nerve	CIRI2,CIRCexplorer2,Circm6A	NGS_Lv1_m6A,NGS_Lv2_Bind	MMU_CIRCpedia_30120,mmu-Smad1_0001,mmu_circ_0001699	Smad1	-	ENSMUSG00000031681	ENSMUST00000209627,ENSMUST00000066091,ENSMUST00000109885,ENSMUST00000210678,ENSMUST00000215983,ENSMUST00000066081	protein_coding
http://m6a2circ.canceromics.org/#/detail/m6A2Circ_053715
AnalysisID	Tissue Type	Tissue/Cell	Sample Type	Source	m6A Level	Enrichment	Ip	Input	FDR	Method	AccessionID
						Score	JunctionReads	JunctionReads
Ana_MeRIP_034	Stem Cells(Totipotent Stem Cells)	cell line	normal	ESCs	21.14	6.36	26	0	0	MeRIP-seq	GSE133599
Ana_MeRIP_034	Stem Cells(Totipotent Stem Cells)	cell line	normal	ESCs	4.73	5.97	18	3	0	MeRIP-seq	GSE133599
Ana_MeRIP_054	Brain	tissue	Disease	Cortex	1.69	2.32	65	17	3.2212e-109	MeRIP-seq	GSE144032
Ana_MeRIP_054	Brain	tissue	Disease	Cortex	2.55	3.62	38	7	4.7161e-71	MeRIP-seq	GSE144032
Ana_MeRIP_054	Brain	tissue	normal	Cortex	4.59	3.87	8	16	2.0957e-51	MeRIP-seq	GSE144032
Ana_MeRIP_054	Brain	tissue	normal	Cortex	3.02	2.7	14	10	7.9239e-65	MeRIP-seq	GSE144032
Ana_MeRIP_067	Stem Cells(Totipotent Stem Cells)	cell line	normal	ESCs	4.94	7.35	46	9	0	MeRIP-seq	GSE151704
Ana_MeRIP_069	Stem Cells(Totipotent Stem Cells)	cell line	normal	ESCs	3.26	13.14	13	0	1.7049e-97	MeRIP-seq	GSE153140
Ana_MeRIP_069	Stem Cells(Totipotent Stem Cells)	cell line	normal	ESCs	2.41	18.63	12	0	2.1383e-104	MeRIP-seq	GSE153140
Ana_MeRIP_069	Stem Cells(Totipotent Stem Cells)	cell line	normal	ESCs	2.53	21.4	12	0	7.1627e-138	MeRIP-seq	GSE153140
Ana_MeRIP_071	Stem Cells(Totipotent Stem Cells)	cell line	normal	E14TG2a	3.43	5.73	11	2	0	MeRIP-seq	GSE153651
Ana_MeRIP_082	Pancreas	tissue	normal	Islet	3.2	4.61	14	3	2.3403e-37	MeRIP-seq	GSE155614
Ana_MeRIP_178	Heart	tissue	Disease	Heart	3.8	3.68	11	2	2.7395e-44	MeRIP-seq	GSE208354
Ana_MeRIP_003	Lung	tissue	normal	Lung	35.95	4.78	39	0	3.9391e-303	MeRIP-seq	CRA001962
Ana_MeRIP_003	Brain	tissue	normal	Brain	9.24	2.92	31	4	5.0212e-160	MeRIP-seq	CRA001962
Ana_MeRIP_003	Brain	tissue	normal	Cerebellum	3.98	4.74	192	50	0	MeRIP-seq	CRA001962
Ana_MeRIP_003	Brain	tissue	normal	Hypothalamus	1.95	2.74	69	36	0	MeRIP-seq	CRA001962
Ana_MeRIP_003	Heart	tissue	normal	Heart	39.46	5.58	38	0	3.4803e-314	MeRIP-seq	CRA001962
Ana_MeRIP_003	Lung	tissue	normal	Lung	31.32	4.34	25	0	9.8277e-295	MeRIP-seq	CRA001962
Ana_MeRIP_003	Brain	tissue	normal	Brain	1.79	2.16	29	17	1.0252e-232	MeRIP-seq	CRA001962
Ana_MeRIP_003	Brain	tissue	normal	Cerebellum	3.84	3.06	187	56	0	MeRIP-seq	CRA001962
Ana_MeRIP_003	Brain	tissue	normal	Hypothalamus	10.08	7.19	124	16	0	MeRIP-seq	CRA001962
Ana_MeRIP_003	Heart	tissue	normal	Heart	30.96	4.63	30	0	1.8604e-246	MeRIP-seq	CRA001962
Ana_MeRIP_187	Nerve	tissue	normal	Nerve	4.44	5.02	4	0	9.6975e-43	MeRIP-seq	GSE47217
http://m6a2circ.canceromics.org/#/detail/m6A2Circ_053715
AnalysisID	WER	WER Type	Tissue Type	Tissue/Cell	Sample Type	Source	Enrichment score	FDR	Method	AccessionID
Ana_Bind_209	Ythdf1	Reader	Brain	cell line	normal	granule cell	3.96	9.0982e-53	RIP-seq	GSE153689
Ana_Bind_209	Ythdf2	Reader	Brain	cell line	normal	granule cell	4.06	9.5647e-39	RIP-seq	GSE153689
Ana_Bind_212	Ythdf3	Reader	Stem Cells(Feeder layer cell)	cell line	normal	MEF	4.64	7.7652e-90	RIP-seq	GSE158660
Ana_Bind_218	Ythdf2	Reader	Brain	tissue	normal	Hippocampus	4.53	2.3582e-09	RIP-seq	GSE171791
http://m6a2circ.canceromics.org/#/detail/m6A2Circ_053715
